# A *Drosophila* natural variation screen identifies NKCC1 as a substrate of NGLY1 deglycosylation and a modifier of NGLY1 deficiency

**DOI:** 10.1101/2020.04.13.039651

**Authors:** Dana M. Talsness, Katie G. Owings, Emily Coelho, Gaelle Mercenne, John M. Pleinis, Aamir R. Zuberi, Raghavendran Partha, Nathan L. Clark, Cathleen M. Lutz, Aylin R. Rodan, Clement Y. Chow

**Affiliations:** Department of Human Genetics, University of Utah School of Medicine, Salt Lake City, UT; Department of Internal Medicine, Division of Nephrology and Hypertension, and Molecular Medicine Program, University of Utah, Salt Lake City, UT; Genetic Resource Science, The Jackson Laboratory, Bar Harbor, ME; Department of Computational and Systems Biology, University of Pittsburgh, Pittsburgh, PA; Medical Service, Veterans Affairs Salt Lake City Health Care System, Salt Lake City, UT

## Abstract

N-Glycanase 1 (NGLY1) is a cytoplasmic deglycosylating enzyme. Loss-of-function mutations in the *NGLY1* gene cause NGLY1 deficiency, which is characterized by developmental delay, seizures, and a lack of sweat and tears. To model the phenotypic variability observed among patients, we crossed a *Drosophila* model of NGLY1 deficiency onto a panel of genetically diverse strains. The resulting progeny showed a phenotypic spectrum from 0-100% lethality. Association analysis on the lethality phenotype as well as an evolutionary rate covariation analysis generated lists of modifying genes, providing insight into NGLY1 function and disease. The top association hit was *Ncc69* (human *NKCC1/2*), a conserved ion transporter. Analyses in NGLY1 -/- mouse cells demonstrated that NKCC1 is misglycosylated and has reduced function, making it only the second confirmed NGLY1 enzymatic substrate. The misregulation of this ion transporter may explain the observed defects in secretory epithelium function in NGLY1 deficiency patients.
