## Supplemental Table 1 for "A *Drosophila* natural variation screen identifies NKCC1 as a substrate of NGLY1 deglycosylation and a modifier of NGLY1 deficiency"

### Sheet: Sheet1
	No Marker	largest control class	ratio
line_101	1	178	0.00561798
line_105	85	124	0.685484
line_109	28	65	0.430769
line_129	2	92	0.0217391
line_136	9	152	0.0592105
line_138	1	130	0.00769231
line_142	14	84	0.166667
line_149	73	109	0.669725
line_153	1	106	0.00943396
line_161	21	143	0.146853
line_176	35	123	0.284553
line_177	29	139	0.208633
line_181	153	241	0.634855
line_195	41	174	0.235632
line_208	14	153	0.0915033
line_217	85	134	0.634328
line_223	4	207	0.0193237
line_229	3	103	0.0291262
line_233	0	54	0
line_235	7	185	0.0378378
line_237	13	182	0.0714286
line_26	60	121	0.495868
line_28	0	38	0
line_280	0	86	0
line_287	15	107	0.140187
line_301	0	97	0
line_304	0	75	0
line_306	15	97	0.154639
line_307	1	55	0.0181818
line_309	2	101	0.019802
line_310	0	114	0
line_317	9	65	0.138462
line_318	1	108	0.00925926
line_319	0	152	0
line_320	57	104	0.548077
line_321	19	106	0.179245
line_324	45	111	0.405405
line_332	53	67	0.791045
line_335	0	163	0
line_336	23	127	0.181102
line_338	9	94	0.0957447
line_340	0	113	0
line_350	15	163	0.0920245
line_352	36	109	0.330275
line_356	52	109	0.477064
line_357	87	112	0.776786
line_358	22	125	0.176
line_359	1	115	0.00869565
line_360	9	98	0.0918367
line_361	11	80	0.1375
line_362	39	76	0.513158
line_365	28	168	0.166667
line_367	35	91	0.384615
line_370	6	107	0.0560748
line_373	30	90	0.333333
line_374	34	100	0.34
line_377	0	92	0
line_378	0	179	0
line_379	93	96	0.96875
line_38	6	100	0.06
line_380	6	105	0.0571429
line_381	0	133	0
line_382	33	108	0.305556
line_383	5	97	0.0515464
line_385	20	119	0.168067
line_386	34	152	0.223684
line_387	0	151	0
line_391	30	69	0.434783
line_392	16	103	0.15534
line_393	0	115	0
line_398	2	138	0.0144928
line_399	1	133	0.0075188
line_40	31	139	0.223022
line_405	8	130	0.0615385
line_406	33	153	0.215686
line_409	0	140	0
line_42	36	201	0.179104
line_426	1	83	0.0120482
line_427	21	164	0.128049
line_437	45	87	0.517241
line_439	28	92	0.304348
line_440	0	121	0
line_441	46	74	0.621622
line_443	5	99	0.0505051
line_45	77	145	0.531034
line_461	16	81	0.197531
line_476	25	50	0.5
line_486	25	35	0.714286
line_49	104	167	0.622754
line_491	58	121	0.479339
line_492	32	108	0.296296
line_502	0	37	0
line_508	48	94	0.510638
line_513	15	109	0.137615
line_514	10	91	0.10989
line_530	8	84	0.0952381
line_531	1	92	0.0108696
line_535	1	139	0.00719424
line_554	29	105	0.27619
line_555	14	124	0.112903
line_563	13	148	0.0878378
line_57	36	142	0.253521
line_584	18	24	0.75
line_584	8	19	0.421053
line_589	40	84	0.47619
line_59	119	176	0.676136
line_595	23	41	0.560976
line_642	4	26	0.153846
line_69	14	176	0.0795455
line_703	21	59	0.355932
line_707	70	110	0.636364
line_712	37	113	0.327434
line_714	1	120	0.00833333
line_716	27	87	0.310345
line_721	27	93	0.290323
line_73	8	87	0.091954
line_730	0	68	0
line_732	0	126	0
line_737	14	80	0.175
line_738	56	126	0.444444
line_750	0	112	0
line_761	61	118	0.516949
line_765	39	102	0.382353
line_771	8	62	0.129032
line_774	86	146	0.589041
line_776	0	93	0
line_783	43	96	0.447917
line_786	15	67	0.223881
line_787	45	93	0.483871
line_790	7	83	0.0843373
line_796	48	89	0.539326
line_799	3	71	0.0422535
line_80	2	146	0.0136986
line_802	2	70	0.0285714
line_804	60	106	0.566038
line_805	0	69	0
line_808	12	107	0.11215
line_812	0	138	0
line_819	0	127	0
line_821	43	114	0.377193
line_822	31	76	0.407895
line_83	0	125	0
line_832	1	144	0.00694444
line_837	4	123	0.0325203
line_843	0	72	0
line_849	1	111	0.00900901
line_850	0	118	0
line_852	0	129	0
line_853	4	148	0.027027
line_855	31	116	0.267241
line_859	18	132	0.136364
line_861	34	109	0.311927
line_879	0	96	0
line_88	0	138	0
line_882	53	66	0.80303
line_884	3	103	0.0291262
line_890	99	113	0.876106
line_892	38	67	0.567164
line_894	30	135	0.222222
line_897	7	119	0.0588235
line_900	0	93	0
line_907	4	100	0.04
line_91	0	123	0
line_913	40	117	0.34188
line_93	0	120	0
