## Supplemental Table 3 for "A *Drosophila* natural variation screen identifies NKCC1 as a substrate of NGLY1 deglycosylation and a modifier of NGLY1 deficiency"

### Sheet: Sheet1
rank order	SNP	gene	variant type	major allele	minor allele	MAF	pval	corrected pval
1	chr2R:7852076	exp	frameshift	CC	GTGGG	0.06	6.73709e-10	0.00135223
2	chr3L:12381193	Ncc69	intron	G	A	0.146	1.96163e-09	0.00393727
3	chr3L:12381174	Ncc69	intron	T	TTTGTTGTCTGT	0.145	2.20279e-09	0.00442131
4	chr3L:12381154	Ncc69	intron	C	CTG	0.15	3.19931e-09	0.00642148
5	chr3L:12381159	Ncc69	intron	A	ACTTTCA	0.15	3.19931e-09	0.00642148
6	chr2L:16441580	CG5888	intron	A	G	0.053	3.89543e-09	0.00781869
7	chr3L:12381145	Ncc69	intron	C	G	0.154	4.03029e-09	0.00808936
8	chr3L:12381139	Ncc69	intron	C	A	0.148	1.12718e-08	0.022624
9	chr3L:12381141	Ncc69	intron	C	AAT	0.148	1.12718e-08	0.022624
10	chr3L:12381146	Ncc69	intron	C	G	0.142	1.13318e-08	0.0227445
11	chr3L:12381148	Ncc69	intron	T	G	0.141	1.21824e-08	0.0244518
12	chr2R:15892356	CG16898	synonymous	T	G	0.061	1.29704e-08	0.0260334
13	chr2R:8940129	intergenic	intergenic	C	T	0.067	2.56839e-08	0.0515513
14	chr3L:13790843	bru3	intron	C	T	0.059	2.78724e-08	0.0559439
15	chr3L:13790855	bru3	intron	C	T	0.059	2.78724e-08	0.0559439
16	chr3L:13790860	bru3	intron	T	G	0.059	2.78724e-08	0.0559439
17	chr2L:12796120	intergenic	intergenic	T	A	0.052	3.79504e-08	0.0761719
18	chr2L:2718148	CG31690	intron	T	C	0.164	3.87056e-08	0.0776878
19	chr2R:7852485	exp	synonymous	A	C	0.07	3.95455e-08	0.0793735
20	chr2L:12796097	intergenic	intergenic	A	G	0.099	4.36273e-08	0.0875662
21	chr3L:21450381	intergenic	intergenic	C	TGAACAAGTAAAT	0.072	4.57008e-08	0.091728
22	chr3L:21462204	intergenic	intergenic	C	G	0.066	4.6397e-08	0.0931254
23	chr2L:7997296	CG7227	intron	A	G	0.073	4.70879e-08	0.0945122
24	chr3L:12381202	Ncc69	intron	G	A	0.141	5.13042e-08	0.102975
25	chr2L:12796068	intergenic	intergenic	A	C	0.054	5.54349e-08	0.111266
26	chr2L:16377181	intergenic	intergenic	T	C	0.09	5.60036e-08	0.112407
27	chrX:22132830	CR44997	intron	G	A	0.052	6.58933e-08	0.132257
28	chr3L:21410909	rgn	intron	G	A	0.086	7.051e-08	0.141524
29	chr3L:21502806	M6	intron	T	TATACTCATGCCACGGCTACATGTT	0.065	7.23841e-08	0.145285
30	chr3L:21320507	Rab26	intron	T	TACTGAGTGTGAAT	0.066	7.89634e-08	0.158491
31	chr2R:15754897	Obp56 i	intron	A	C	0.082	1.00319e-07	0.201355
32	chr2L:7997250	CG7227	intron	C	A	0.079	1.21822e-07	0.244514
33	chr2L:7997273	CG7227	intron	A	T	0.079	1.21822e-07	0.244514
34	chr2R:14992474	5-HT1A	intron	A	AATGAAATTTACTTTGCTTT	0.088	1.22118e-07	0.245109
35	chr2R:8255644	CG33012	synonymous	A	G	0.052	1.36475e-07	0.273925
36	chrX:2849411	kirre and rst	intron	T	A	0.059	1.55081e-07	0.31127
37	chr2L:1490071	intergenic	intergenic	T	TTACCAGATAACAATC	0.06	2.18749e-07	0.439061
38	chr2L:2717062	CG31690	intron	A	G	0.197	2.42421e-07	0.486573
39	chr2L:5925637	CR43926	UTR	A	G	0.07	2.98806e-07	0.599747
40	chr2L:1903427	CG7337	intron	A	G	0.072	3.13624e-07	0.629487
41	chrX:14912984	hiw	intron	A	T	0.097	3.14215e-07	0.630673
42	chr3R:21795375	CG42261	upstream	T	G	0.053	3.36188e-07	0.674777
43	chr3L:7995425	nmo	intron	T	C	0.099	3.44846e-07	0.692154
44	chr3R:22106846	intergenic	intergenic	T	C	0.301	3.76366e-07	0.755421
45	chr2L:7999036	Sirup	UTR	T	C	0.081	3.85499e-07	0.773752
46	chr2L:7999047	Sirup	UTR	G	A	0.081	3.88959e-07	0.780696
47	chr3L:12381120	Ncc69	intron	T	C	0.147	4.61001e-07	0.925295
48	chr3L:10898459	intergenic	intergenic	CGAGGATCCC	C	0.234	4.94911e-07	0.993357
49	chrX:14911463	hiw	V>A	G	A	0.132	6.47093e-07	1.29881
50	chr3L:21410202	rgn	intron	A	G	0.079	9.07455e-07	1.82139
51	chr2L:2719135	CG31690	synonymous	A	C	0.171	9.78442e-07	1.96387
52	chr3R:19595403	tst	synonymous	T	C	0.053	1.04449e-06	2.09644
53	chr2R:10134541	Mdr50	UTR	C	A	0.06	1.04612e-06	2.09971
54	chr3L:21410105	rgn	intron	T	A	0.079	1.10154e-06	2.21095
55	chr3L:21410244	rgn	intron	A	G	0.079	1.10154e-06	2.21095
56	chr2L:2719378	CG31690	UTR	T	A	0.177	1.18742e-06	2.38332
57	chr2R:14985591	5-HT1A	intron	A	C	0.085	1.23056e-06	2.46991
58	chr2R:8265467	Cpr49Aa	downstream	A	T	0.059	1.28531e-06	2.57981
59	chr2R:5937252	COX7C	intron	C	A	0.079	1.45572e-06	2.92184
60	chr3L:3570719	Eip63E	intron	T	A	0.058	1.59288e-06	3.19714
61	chr2R:8286145	CG30048	M>T	C	T	0.059	1.78402e-06	3.58078
62	chr2L:2715266	CG31690	intron	G	A	0.18	1.79609e-06	3.60502
63	chrX:18507490	CG15040	intron	A	C	0.117	1.96049e-06	3.93498
64	chr2L:2718887	CG31690	synonymous	A	G	0.184	2.04613e-06	4.10687
65	chr2R:5108809	intergenic	intergenic	G	A	0.072	2.13548e-06	4.28621
66	chr2L:12796096	intergenic	intergenic	G	T	0.098	2.13563e-06	4.28652
67	chr2R:11932064	SP2353	S>P	C	T	0.065	2.21744e-06	4.45071
68	chrX:14912531	hiw	synonymous	G	A	0.118	2.26063e-06	4.53741
69	chr3R:11001668	Mf and Gyc88E	intron/ UTR	TCT	T	0.262	2.45293e-06	4.92338
70	chr3L:14679793	ome	intron	T	C	0.06	2.53422e-06	5.08654
71	chr2R:2985091	esn	intron	T	C	0.126	2.80396e-06	5.62794
72	chr2L:1580915	haf	intron	G	T	0.234	2.88733e-06	5.79528
73	chr3L:8849540	dally	intron	T	C	0.15	2.90305e-06	5.82683
74	chr2L:1399869	robo2	intron	T	G	0.065	2.92968e-06	5.88028
75	chr2R:5936783	COX7C	intron	A	T	0.079	2.96506e-06	5.95131
76	chr2L:11149836	Gyc32E	upstream	A	C	0.108	2.98098e-06	5.98325
77	chr2R:4907436	CG8170	intron	T	A	0.145	3.35715e-06	6.73828
78	chr2R:11935805	CG8405	intron	C	T	0.199	3.40347e-06	6.83124
79	chr2R:1570096	scaf	intron	G	A	0.399	3.5102e-06	7.04547
80	chr2L:9252819	borr	synonymous	C	G	0.074	3.56085e-06	7.14713
81	chrX:14911471	hiw	synonymous	C	T	0.147	3.62503e-06	7.27594
82	chr3L:21442773	Syx7	downstream	C	G	0.132	3.75895e-06	7.54475
83	chr2L:2718857	CG31690	E>D	T	G	0.181	3.80352e-06	7.6342
84	chrX:21362560	intergenic	intergenic	C	T	0.52	3.90024e-06	7.82834
85	chr3L:5425656	DIP-delta	intron	T	G	0.065	3.92258e-06	7.87317
86	chr2R:20158867	intergenic	intergenic	C	G	0.072	3.96071e-06	7.94972
87	chr2L:2719517	CG31690	downstream	A	C	0.176	4.00725e-06	8.04313
88	chr3R:10277028	cv-c	intron	G	A	0.124	4.32212e-06	8.67511
89	chr3R:21798111	CG42261	intron	C	T	0.074	4.42095e-06	8.87348
90	chr3L:7728151	CG32373 and Snmp2	intron	T	G	0.099	4.50018e-06	9.0325
91	chr2R:5937559	COX7C	UTR	A	G	0.074	4.52713e-06	9.0866
92	chrX:21364418	intergenic	intergenic	A	G	0.404	4.53258e-06	9.09754
93	chrX:19587552	Mer	upstream	G	A	0.127	4.66062e-06	9.35453
94	chr3R:19743715	sba	intron	T	G	0.182	4.75013e-06	9.53419
95	chr2R:20158904	intergenic	intergenic	T	C	0.059	4.80295e-06	9.64022
96	chr2L:2716078	CG31690	intron	G	A	0.273	4.86626e-06	9.76728
97	chr3R:21795355	CG42261	upstream	T	G	0.06	5.00771e-06	10.0512
98	chr3R:10056733	intergenic	intergenic	C	T	0.176	5.14162e-06	10.32
99	chrX:21364409	intergenic	intergenic	G	GTG	0.412	5.17912e-06	10.3952
100	chr3R:17140139	Hsromega	UTR	C	A	0.127	5.2942e-06	10.6262
101	chr3R:21782210	CCAP-R	upstream	T	C	0.074	5.43282e-06	10.9044
102	chr3R:19580650	Hrd3	S>P	G	A	0.081	5.45454e-06	10.948
103	chr3L:14042122	blue	L>I	T	G	0.053	5.53572e-06	11.111
104	chr2L:2716557	CG31690	intron	T	G	0.154	5.69388e-06	11.4284
105	chr2L:1584113	haf	intron	G	T	0.248	5.7777e-06	11.5967
106	chrX:14912375	hiw	synonymous	A	G	0.084	6.06061e-06	12.1645
107	chrX:14911453	hiw	synonymous	C	T	0.145	6.13617e-06	12.3162
F	chr2R:12246506	CG6262	upstream	A	G	0.3	6.14524e-06	12.3344
109	chr3L:2438960	CG45186	intron	C	T	0.065	6.2182e-06	12.4808
110	chr3L:2537927	Spn	intron	A	G	0.065	6.32219e-06	12.6895
111	chrX:3106661	dnc	intron	T	G	0.066	6.3298e-06	12.7048
112	chr3R:19282756	CG4374	intron	G	T	0.351	6.36915e-06	12.7838
113	chr3L:15905215	sff	intron	T	C	0.086	6.45373e-06	12.9536
114	chr3R:21796207	fid	intron	C	T	0.054	6.67343e-06	13.3945
115	chr3L:8849538	dally	intron	T	G	0.145	6.68779e-06	13.4234
116	chr2R:2997923	esn	intron	T	C	0.104	6.72692e-06	13.5019
117	chr2R:20312126	CG42383	intron/coding	G	C	0.189	6.8625e-06	13.774
118	chr3R:20782845	intergenic	intergenic	T	G	0.082	7.02747e-06	14.1051
119	chr2R:8330189	Dyb	intron	A	G	0.073	7.08855e-06	14.2277
120	chrX:21364385	intergenic	intergenic	C	A	0.397	7.09164e-06	14.2339
121	chr2R:19065412	CG34371	intron	C	A	0.052	7.18642e-06	14.4242
122	chr2L:2719600	CG31690	downstream	A	C	0.177	7.2239e-06	14.4994
123	chr2L:716762	intergenic	intergenic	A	G	0.095	7.3346e-06	14.7216
124	chr2L:936881	CG4341	intron	A	G	0.091	7.47637e-06	15.0061
125	chr2R:8247314	CG30043	synonymous	T	C	0.098	7.59452e-06	15.2433
