## Supplemental Table 4 for "A *Drosophila* natural variation screen identifies NKCC1 as a substrate of NGLY1 deglycosylation and a modifier of NGLY1 deficiency"

### Sheet: Sheet1
GSEA results
Functional Group	Term Name	Depth	BroadCat	GSEA p-value	Enrichment Score	# genes	genes
GO:0042306	regulation of protein import into nucleus	7	Biological Process	0.00402777	0.663606	5	FBgn0002413	FBgn0014396	FBgn0010379	FBgn0004644	FBgn0003892
GO:0006364	rRNA processing	6	Biological Process	0.00446821	0.375375	23	FBgn0039182	FBgn0260648	FBgn0029714	FBgn0030063	FBgn0029148	FBgn0020305	FBgn0003062	FBgn0259937	FBgn0039828	FBgn0022069	FBgn0033454	FBgn0030720	FBgn0262560	FBgn0033741	FBgn0028744	FBgn0026196	FBgn0038090	FBgn0035831	FBgn0023527	FBgn0036514	FBgn0053505	FBgn0032051	FBgn0011824
GO:0005096	GTPase activator activity	4	MolecularFunction	0.00595674	0.392602	12	FBgn0028743	FBgn0262125	FBgn0086356	FBgn0005198	FBgn0038747	FBgn0038855	FBgn0032249	FBgn0025836	FBgn0030893	FBgn0085437	FBgn0261461	FBgn0031233
GO:0009966	regulation of signal transduction	5	Biological Process	0.00931287	0.470866	8	FBgn0086384	FBgn0028429	FBgn0032632	FBgn0010504	FBgn0051852	FBgn0020767	FBgn0028427	FBgn0032217
GO:0030176	integral to endoplasmic reticulum membrane	6	CellularComponent	0.011384	0.53555	8	FBgn0025700	FBgn0029121	FBgn0034270	FBgn0034075	FBgn0011297	FBgn0031049	FBgn0259933	FBgn0010591
GO:0006606	protein import into nucleus	6	Biological Process	0.0120808	0.346312	19	FBgn0024921	FBgn0014396	FBgn0013756	FBgn0262743	FBgn0031456	FBgn0035693	FBgn0026252	FBgn0003205	FBgn0031145	FBgn0026207	FBgn0034205	FBgn0087013	FBgn0022213	FBgn0010602	FBgn0032680	FBgn0010441	FBgn0035657	FBgn0011823	FBgn0024889
GO:0045187	regulation of circadian sleep/wake cycle, sleep	5	Biological Process	0.0136401	0.474932	10	FBgn0023076	FBgn0014396	FBgn0035187	FBgn0001233	FBgn0003068	FBgn0003380	FBgn0004168	FBgn0019643	FBgn0023094	FBgn0000273
GO:0006259	DNA metabolic process	5	Biological Process	0.0165113	0.639228	5	FBgn0033549	FBgn0000477	FBgn0040347	FBgn0003482	FBgn0003087
GO:0004866	endopeptidase inhibitor activity	5	MolecularFunction	0.0185393	0.48354	8	FBgn0263109	FBgn0052354	FBgn0041180	FBgn0037772	FBgn0041182	FBgn0041183	FBgn0041181	FBgn0029133
GO:0016324	apical plasma membrane	4	CellularComponent	0.0210451	0.264365	21	FBgn0086384	FBgn0036715	FBgn0027108	FBgn0263111	FBgn0004197	FBgn0013726	FBgn0004167	FBgn0261983	FBgn0019947	FBgn0261873	FBgn0038237	FBgn0023172	FBgn0000163	FBgn0067864	FBgn0043903	FBgn0002306	FBgn0004368	FBgn0004359	FBgn0003514	FBgn0261854	FBgn0259685
GO:0046928	regulation of neurotransmitter secretion	5	Biological Process	0.023512	0.448796	8	FBgn0083228	FBgn0030897	FBgn0041605	FBgn0263111	FBgn0261547	FBgn0004620	FBgn0260003	FBgn0013759
GO:0008062	eclosion rhythm	5	Biological Process	0.0245485	0.446649	7	FBgn0023076	FBgn0002413	FBgn0014396	FBgn0000259	FBgn0011640	FBgn0023178	FBgn0003068
GO:0043621	protein self-association	4	MolecularFunction	0.0328424	0.593884	5	FBgn0028734	FBgn0013725	FBgn0021796	FBgn0003410	FBgn0010278
GO:0016327	apicolateral plasma membrane	5	CellularComponent	0.0356885	0.352852	12	FBgn0027108	FBgn0004167	FBgn0261873	FBgn0026598	FBgn0010434	FBgn0263289	FBgn0000163	FBgn0067864	FBgn0043903	FBgn0261854	FBgn0259685	FBgn0250788
GO:0016301	kinase activity	5	MolecularFunction	0.0393407	0.42235	6	FBgn0002413	FBgn0004367	FBgn0260945	FBgn0022338	FBgn0030683	FBgn0017581
GO:0030139	endocytic vesicle	6	CellularComponent	0.0395134	0.422115	8	FBgn0000463	FBgn0016976	FBgn0004644	FBgn0003892	FBgn0011225	FBgn0016797	FBgn0087002	FBgn0004009
GO:0006013	mannose metabolic process	7	Biological Process	0.0403852	0.442294	7	FBgn0032068	FBgn0032066	FBgn0027611	FBgn0026616	FBgn0032069	FBgn0011740	FBgn0033924
GO:0019898	extrinsic to membrane	4	CellularComponent	0.0441846	0.367572	8	FBgn0086384	FBgn0004049	FBgn0250791	FBgn0001253	FBgn0001254	FBgn0032225	FBgn0001255	FBgn0052751
GO:0004221	ubiquitin thiolesterase activity	6	MolecularFunction	0.0455192	0.251113	17	FBgn0031187	FBgn0033916	FBgn0030370	FBgn0011327	FBgn0038862	FBgn0016756	FBgn0032216	FBgn0000542	FBgn0051639	FBgn0028372	FBgn0036913	FBgn0010288	FBgn0262166	FBgn0030366	FBgn0050421	FBgn0052479	FBgn0028476
GO:0045186	zonula adherens assembly	6	Biological Process	0.0468679	0.412906	9	FBgn0003391	FBgn0004167	FBgn0261873	FBgn0263289	FBgn0000163	FBgn0067864	FBgn0261854	FBgn0259685	FBgn0026192
GO:0035288	anterior head segmentation	5	Biological Process	0.0495517	0.484087	7	FBgn0001319	FBgn0004644	FBgn0000233	FBgn0004102	FBgn0000577	FBgn0004009	FBgn0000576
